# Mini-bacterioferritins: Structural insight into a new type of ferritin-like protein from an anaerobic methane-oxidising archaeon

**DOI:** 10.1101/2025.06.06.658376

**Authors:** Martijn Wissink, Sylvain Engilberge, Pedro Leão, Robert S. Jansen, Mike S. M. Jetten, Antoine Royant, Cornelia U. Welte, Tristan Wagner

## Abstract

Ferritins are ubiquitous among life forms, as they are essential for iron homeostasis. Here, we unveiled a novel member of the ferritin family, baptised mini-bacterioferritin. The characterised mini-bacterioferritin was isolated from a microbial enrichment dominated by the methanotrophic archaeon ‘*Candidatus* Methanoperedens’ BLZ2. Its atomic resolution crystal structure reveals a 12-mer assembly with a diiron ferroxidase centre located within a four-helix bundle. Redox cycling experiments on protein crystals reveal a shift in iron position at the active site, which follows the established ferritin catalytic cycle. The 12-mer sphere-like structure harboured six Fe-coproporphyrin III ligands, positioned at the interdimeric interface, a characteristic previously only found in 24-mer bacterioferritins. Phylogenetics, together with structure predictions of closely related proteins, revealed that mini-bacterioferritins form a new clade within the ferritin family that might conserve ancestral traits. Future research will need to investigate the physiological roles of these enzymes, which were unsuspectingly widely distributed among prokaryotes.

**Teaser:** A novel ferritin family, the heme-binding mini-bacterioferritin, assembles as a dodecamer and is widely distributed among microbes.
