## Supplementary Tables for "Mini-bacterioferritins: Structural insight into a new type of ferritin-like protein from an anaerobic methane-oxidising archaeon"

### Sheet: Index
Supplementary Tables
Supplementary Table 1	Ferritin-like proteins found in the genome of 'Ca. Methanoperedens' BLZ2
Supplementary Table 2	Confidence metrics of ColabFold models used in the phylogenetic tree
Supplementary Table 3	Proteins used in the WebLogo multiple sequence alignment

### Sheet: S1 - Methanoperedens sp. BLZ2
Protein name	Uniprot accession code	Description	ColabFold model (Suppl. Fig 1) confidence metrics	Sequence
WP_097297487.1	A0A6A2G1C8	Rubrerythrin family protein	pLDDT=98.2 pTM=0.86	MELISENKIGIVKGTVMEEAAENSFKGETGEVGLYLAMAKQAQREGYPEIGVVLEKIAFEEAWHAAGYAELAGKISISTKENLQRMLKGEEGANKFKRESALKSKEAGIDEAHDFFDVSARDEARHTRALQGMFDRYF
WP_097298589.1	A0A822J9T9	Bacterioferritin	pLDDT=92.1 pTM=0.871	MNEQDMEILNILKEAISIEIYGREYYSIFSDLIEDENAKLLFKGLSRDEGEHRQLLEKQFLKITGKSFDISTVDEVNREKARRIFPESLEPLNVQETRDILKLGIRTEERSIELYSKSADRTDNKSSKDLFARLVLFETEHKKTLEDALYYLDQEGSWYGYSPPTIEG
WP_097298660.1	A0A0P8A5A1	Mini-bacterioferritin (this study)		MSQKIIDALNKDREEELSAIIQYMKHHYEGEGMESPAILEIFKSIAKSEMDHAEKLGERIVYLGGTPTKKPEPIAEGGDLKKMVQDDLAKENHAIEQYKEHIKLAIEEDDPTTRLMLEEILSDEEDHADTWQTLLKVKK
WP_176505107.1	UPI0015968CAC	Ferritin family protein	pLDDT=94.7 pTM=0.728	MTIQSFIILERQIKRMEEEVVIDYIKESKLSVKSAVEKMQTMEIMEKTFDSESNDIALYLAMSKRAEEEGEKEIAAYLFNIAMDEASHAAQFAALLGMVKDTRTNLLNMLAGEIQAEKDKSDASEVAFGEGNDEAFKFFEKSMKDETRHKEGIKKILSKLQAKD
WP_217993135.1	A0A0P7ZGQ0	Ferritin-like domain protein	pLDDT=98.1 pTM=0.909	MNEDFVREIEASLIYVRNAFIMPRCDPSRVTEAIAVDEMRHMNWLAELIVKRGGKPGMEHKELDFGGDDLYGQLKKQIALETETIEIYKHQIESIDDQEVIGVLKHILDEEKRHRKEFRMRLEKISQ

### Sheet: S2 - ColabFold
Organism	Ferritin group	Uniprot accession code	ColabFold model confidence metrics
Halobacteriovorax sp.	DpsL	A0AAD0T2X5	pLDDT=94.4 pTM=0.954 ipTM=0.951
Stenotrophomonas sp.	DpsL	A0A3Q8FCL6	pLDDT=89.9 pTM=0.921 ipTM=0.917
Pseudomonas sp.	DpsL	A0A1R0G3W1	pLDDT=93.9 pTM=0.95 ipTM=0.947
Mitsuaria sp. 7	DpsL	A0A1A9HJS8	pLDDT=94.2 pTM=0.949 ipTM=0.946
Methyloversatilis universalis	DpsL	F5R9Y2	pLDDT=89.6 pTM=0.924 ipTM=0.921
Variovorax sp.	DpsL	J3CFV2	pLDDT=90.3 pTM=0.916 ipTM=0.913
Burkholderiaceae bacterium	DpsL	A0A963JAP0	pLDDT=92.9 pTM=0.946 ipTM=0.943
Planctomycetes bacterium	Mini-bacterioferritin	A0A1G3BMD4	pLDDT=95.9 pTM=0.946 ipTM=0.942
Candidatus Scalindua rubra	Mini-bacterioferritin	A0A1E3X7Q7	pLDDT=96.8 pTM=0.948 ipTM=0.945
Deltaproteobacteria bacterium	Bacterioferritin	A0A0S8HYC1	pLDDT=92.1 pTM=0.853 ipTM=0.842
Phycisphaerae bacterium	Bacterioferritin	A0A971ZXC7	pLDDT=84.2 pTM=0.62 ipTM=0.587
Candidatus Schekmanbacteria bacterium	Bacterioferritin	A0A1F7SFM9	pLDDT=86.4 pTM=0.741 ipTM=0.72
Actinomycetes bacterium	Mini-bacterioferritin	A0A3A4W9I5	pLDDT=85.4 pTM=0.886 ipTM=0.884
Methermicoccus shengliensis	Mini-bacterioferritin	A0A832RVI9	pLDDT=96.8 pTM=0.948 ipTM=0.944
Nitrospinota bacterium	Mini-bacterioferritin	A0A931R2U2	pLDDT=94.2 pTM=0.94 ipTM=0.937
Deltaproteobacteria bacterium	Mini-bacterioferritin	A0A1F8WWZ6	pLDDT=92.6 pTM=0.911 ipTM=0.904
Pseudomonadota bacterium	Mini-bacterioferritin	A0A929EM23	pLDDT=94 pTM=0.937 ipTM=0.932
Deltaproteobacteria bacterium	Mini-bacterioferritin	A0A1F9EPP6	pLDDT=73 pTM=0.506 ipTM=0.467
Candidatus Gottesmanbacteria bacterium	Mini-bacterioferritin	A0A0G0PR31	pLDDT=96.6 pTM=0.949 ipTM=0.945
Deltaproteobacteria bacterium	Mini-bacterioferritin	A0A1F8ZRZ5	pLDDT=95.8 pTM=0.942 ipTM=0.938
Chloroflexota bacterium	Mini-bacterioferritin	A0A932CLS3	pLDDT=96.4 pTM=0.953 ipTM=0.95
Deltaproteobacteria bacterium	Mini-bacterioferritin	A0A1F8YIG7	pLDDT=94.9 pTM=0.949 ipTM=0.946
Nitrospirae bacterium	Mini-bacterioferritin	A0A1G1GK19	pLDDT=96.1 pTM=0.947 ipTM=0.943
Candidatus Hakubella thermalkaliphila	Mini-bacterioferritin	A0A6V8NPM1	pLDDT=94.2 pTM=0.894 ipTM=0.886
Nitrospirae bacterium	Mini-bacterioferritin	A0A1G1H008	pLDDT=95.5 pTM=0.947 ipTM=0.943
Nitrospirota bacterium	Mini-bacterioferritin	A0A933SQY9	pLDDT=96.9 pTM=0.957 ipTM=0.954
Nitrospinae bacterium	Mini-bacterioferritin	A0A1G1E2F4	pLDDT=96.9 pTM=0.958 ipTM=0.956
Planctomycetota bacterium	Mini-bacterioferritin	A0A938SAS9	pLDDT=96.1 pTM=0.955 ipTM=0.952
Methanosarcinales archaeon	Mini-bacterioferritin	A0A800UGP7	pLDDT=96.7 pTM=0.953 ipTM=0.95
Candidatus Methanoperedenaceae archaeon	Mini-bacterioferritin	A0A315XIM0	pLDDT=96.1 pTM=0.944 ipTM=0.94
Candidatus Methanoperedens nitroreducens	Mini-bacterioferritin	A0A284VNE2	pLDDT=96.5 pTM=0.953 ipTM=0.95
Uncultured archaeon	Mini-bacterioferritin	A0A5E4HWI0	pLDDT=94.8 pTM=0.929 ipTM=0.924
Methanosarcinales archaeon	Mini-bacterioferritin	A0A822IEM7	pLDDT=95 pTM=0.936 ipTM=0.932
Dehalococcoidia bacterium	Mini-bacterioferritin	A0A523YXS1	pLDDT=94.4 pTM=0.933 ipTM=0.928
Candidatus Bathyarchaeota archaeon	Mini-bacterioferritin	A0A8T5BU81	pLDDT=96.8 pTM=0.952 ipTM=0.949
Thaumarchaeota archaeon	Mini-bacterioferritin	A0A1G3XHS5	pLDDT=94.8 pTM=0.945 ipTM=0.941
Euryarchaeota archaeon	Mini-bacterioferritin	A0A8T5P5V6	pLDDT=94.9 pTM=0.945 ipTM=0.941
Nitrospirae bacterium	Mini-bacterioferritin	A0A1G1G0Z2	pLDDT=97.1 pTM=0.952 ipTM=0.949
Deltaproteobacteria bacterium	Mini-bacterioferritin	A0A2H0P4W7	pLDDT=96.8 pTM=0.944 ipTM=0.94
Nitrospirae bacterium	Mini-bacterioferritin	A0A1G1HD15	pLDDT=97.3 pTM=0.958 ipTM=0.956
Nitrospirae bacterium	Mini-bacterioferritin	A0A1G1EYL1	pLDDT=96.7 pTM=0.938 ipTM=0.934
Thermoflexia bacterium	Mini-bacterioferritin	A0A7V2VJX9	pLDDT=97.2 pTM=0.955 ipTM=0.952
Thorarchaeota archaeon	Mini-bacterioferritin	A0A3L6JLI3	pLDDT=96.1 pTM=0.951 ipTM=0.948
Planctomycetales bacterium	Mini-bacterioferritin	A0A832FM16	pLDDT=80.9 pTM=0.79 ipTM=0.776
Candidatus Magnetobacterium bavaricum	Mini-bacterioferritin	A0A0F3GNB0	pLDDT=96.4 pTM=0.938 ipTM=0.933
Candidatus Magnetoovum chiemensis	Mini-bacterioferritin	A0A0F2J1D9	pLDDT=95.1 pTM=0.93 ipTM=0.925
Candidatus Helarchaeota archaeon	Mini-bacterioferritin	A0A850LZS7	pLDDT=97.1 pTM=0.957 ipTM=0.954
bacterium BMS3Abin14	Mini-bacterioferritin	A0A2H6GNT2	pLDDT=94.9 pTM=0.939 ipTM=0.936
Bryobacteraceae bacterium	Mini-bacterioferritin	A0A7C4BXE4	pLDDT=96.4 pTM=0.956 ipTM=0.953
Desulfuromonadales bacterium	Mini-bacterioferritin	A0A7Y7THR4	pLDDT=94.6 pTM=0.951 ipTM=0.948
Deltaproteobacteria bacterium	Mini-bacterioferritin	A0A1F9DMI9	pLDDT=96.2 pTM=0.955 ipTM=0.952
Euryarchaeota archaeon	Mini-bacterioferritin	A0A1F9ZWV1	pLDDT=94.7 pTM=0.948 ipTM=0.945
Methanomassiliicoccus sp.	Mini-bacterioferritin	A0A524J5S8	pLDDT=93.9 pTM=0.944 ipTM=0.941
Thermoplasmata archaeon	Mini-bacterioferritin	A0A7J4V1W5	pLDDT=93.8 pTM=0.944 ipTM=0.94
Methanocella sp.	Mini-bacterioferritin	A0A1V4Z5D5	pLDDT=97.4 pTM=0.958 ipTM=0.955
Candidatus Cryosericum septentrionale	Mini-bacterioferritin	A0A398E154	pLDDT=97.3 pTM=0.957 ipTM=0.955
Coprothermobacter sp.	Mini-bacterioferritin	A0A922ZU22	pLDDT=96.6 pTM=0.952 ipTM=0.948
Bacillota bacterium	Mini-bacterioferritin	A0A7C3MNX6	pLDDT=94.8 pTM=0.95 ipTM=0.946
Dictyoglomus turgidum	Mini-bacterioferritin	A0A7C3WR13	pLDDT=97.8 pTM=0.953 ipTM=0.95
Candidatus Bathyarchaeota archaeon	Mini-bacterioferritin	A0A2H9N9Q4	pLDDT=97.5 pTM=0.95 ipTM=0.947
Chloroflexi bacterium	Mini-bacterioferritin	A0A1F8MG65	pLDDT=95.4 pTM=0.957 ipTM=0.955
Candidatus Bathyarchaeota archaeon	Mini-bacterioferritin	A0A1F5CPJ3	pLDDT=97.1 pTM=0.957 ipTM=0.954
Hadarchaeum yellowstonense	Mini-bacterioferritin	A0A147JV27	pLDDT=96.9 pTM=0.958 ipTM=0.955
Chloroflexi bacterium	Mini-bacterioferritin	A0A2M6YB40	pLDDT=96.1 pTM=0.955 ipTM=0.952
Candidatus Bathyarchaeota archaeon	Mini-bacterioferritin	A0A1F5CW02	pLDDT=97.8 pTM=0.955 ipTM=0.952
Candidate division B38 bacterium	Mini-bacterioferritin	A0A532U749	pLDDT=95.9 pTM=0.954 ipTM=0.951
Caldisericota bacterium	Mini-bacterioferritin	A0A661X408	pLDDT=94.2 pTM=0.942 ipTM=0.938
Candidatus Stahlbacteria bacterium	Mini-bacterioferritin	A0A523Z5Y4	pLDDT=96.9 pTM=0.947 ipTM=0.943
Thermococci archaeon	Mini-bacterioferritin	A0A662PE09	pLDDT=94.7 pTM=0.917 ipTM=0.911
Miscellaneous Crenarchaeota group archaeon	Mini-bacterioferritin	A0A0M0BIZ6	pLDDT=96.6 pTM=0.949 ipTM=0.945
Candidate division WOR-3 bacterium	Mini-bacterioferritin	A0A7C3YU76	pLDDT=97.1 pTM=0.955 ipTM=0.952
Syntrophaceae bacterium	Mini-bacterioferritin	A0A935PF63	pLDDT=93.8 pTM=0.942 ipTM=0.938
Psychracetigena formicireducens	Mini-bacterioferritin	A0A9E2F4J0	pLDDT=96.9 pTM=0.958 ipTM=0.956
Odinarchaeota yellowstonii	Mini-bacterioferritin	A0AAF0D209	pLDDT=97.6 pTM=0.958 ipTM=0.956
Candidate division WOR-1 bacterium	Mini-bacterioferritin	A0A1F4Q2J0	pLDDT=96.4 pTM=0.956 ipTM=0.953
candidate division WOR_3 bacterium	Mini-bacterioferritin	A0A0S8FY97	pLDDT=95.9 pTM=0.951 ipTM=0.948
Candidate division Zixibacteria bacterium	Mini-bacterioferritin	A0A1F4XFW6	pLDDT=93.8 pTM=0.929 ipTM=0.925
Armatimonadota bacterium	Mini-bacterioferritin	A0A7C3SCR0	pLDDT=97.4 pTM=0.955 ipTM=0.952
Candidatus Bipolaricaulis anaerobius	Mini-bacterioferritin	A0A2X3MKW7	pLDDT=96.8 pTM=0.955 ipTM=0.952
Candidatus Acetothermia bacterium	Mini-bacterioferritin	A0A7C2UID9	pLDDT=94.9 pTM=0.928 ipTM=0.923

### Sheet: S3 - WebLogo MSA
Ferritin type	Organism	Uniprot accession code	PDB ID	Sequence
Dps	Kineococcus radiotolerans	A6WG04	4A25	MTTIHDVQTTGLTQDAVTGFDASSRLNAGLQEVLVDLTALHLQGKQAHWNIVGENWRDLHLQLDTLVEAARGFSDDVAERMRAVGGVPDARPQTVAASRIGDVGPDEIDTRACVEAIVALVRHTVDTIRRVHDPIDAEDPASADLLHAITLELEKQAWMIGSENRSPRRR
Dps	Mycolicibacterium smegmatis MC2 155	A0QXB7	2Z90	MSARRTESDIQGFHATPEFGGNLQKVLVDLIELSLQGKQAHWNVVGSNFRDLHLQLDELVDFAREGSDTIAERMRALDAVPDGRSDTVAATTTLPEFPAFERSTADVVDLITTRINATVDTIRRVHDAVDAEDPSTADLLHGLIDGLEKQAWLIRSENRKV
Dps	Deinococcus radiodurans R1 = ATCC 13939 = DSM 20539	Q9RZN1	2C2J	MRHSVKTVVVVSSLLLGTALAGGAGAQSAGNGVPSTNVNTPAPNTGQSTAQNTNTASPLPYNRATTLPAAGTEDLKKSVQALQNTLTELQALQLQTKQAHWNVSGTLWYTLHELLQDHYEGISKFADDVAERQLSVGASSDGRAITIVAASRLPEIPGGFLDDAQVIQFFTYQYETVGQRIHQRVGDVEKVDPTTANLLQEVEHIIEKYQWQMRAFLQNTPTDPNTGFDINNGKPVPLRGR
Dps	Mycolicibacterium smegmatis	P0C558	1VEI	MTSFTIPGLSDKKASDVADLLQKQLSTYNDLHLTLKHVHWNVVGPNFIGVHEMIDPQVELVRGYADEVAERIATLGKSPKGTPGAIIKDRTWDDYSVERDTVQAHLAALDLVYNGVIEDTRKSIEKLEDLDLVSQDLLIAHAGELEKFQWFVRAHLESAGGQLTHEGQSTEKGAADKARRKSA
Dps	Halobacterium salinarum	Q9HMP7	1TJO	MSTQKNARATAGEVEGSDALRMDADRAEQCVDALNADLANVYVLYHQLKKHHWNVEGAEFRDLHLFLGEAAETAEEVADELAERVQALGGVPHASPETLQAEASVDVEDEDVYDIRTSLANDMAIYGDIIEATREHTELAENLGDHATAHMLREGLIELEDDAHHIEHYLEDDTLVTQGALE
Dps	Streptomyces coelicolor	Q9R408	4CYA	MTHDLTPKYTVPGIEREAAGRLIGVLRLRLHALNDLHLTLKHVHWNVVGPHFIAVHEMIDPQVDQVRDMADDVAERIAALGGVAQGTPGALVAERKWDDYSIGRADAIAHLGALDVVYTGVVEGMRAAVEEAGKIDPATEDLLIGQLRDLEQFQWFVRAHLESAGGALATGSATSETEAAARGAEVA
Dps	Microbacterium arborescens	Q1X6M4	2YJK	MTDTNITTPALTADPEVAAAAAQFLTPVVHKMQALVVNGKQAHWNVRGSNFIAIHELLDSVVAHAQDYADTAAERIVALGLPIDSRVSTMAEKTSTAVPAGFAQWQDEIKAIVSDIDAALVDLQAAIDGLDEVDLTSQDVAIEIKRGVDKDRWFLLAHLAE
Dps	Deinococcus radiodurans R1 = ATCC 13939 = DSM 20539	Q9RS64	2C2F	MTKKSTKSEAASKTKKSGVPETGAQGVRAGGADHADAAHLGTVNNALVNHHYLEEKEFQTVAETLQRNLATTISLYLKFKKYHWDIRGRFFRDLHLAYDEFIAEIFPSIDEQAERLVALGGSPLAAPADLARYSTVQVPQETVRDARTQVADLVQDLSRVGKGYRDDSQACDEANDPVTADMYNGYAATIDKIRWMLQAIMDDERLD
Dps	Pseudomonas aeruginosa PAO1	Q9I4Z7	8FFC	MEINIGIGEQDRAAIAEGLSRLLADTYTLYLKTHNFHWNVTGPMFNTLHLMFEGQYTELAVAVDDIAERIRALGFPAPGTYAAYARLSSIKEEEGVPEAEEMIRQLVQGQEAVVRTARSIFPLLDKVSDEPTADLLTQRMQVHEKTAWMLRSLLAS
Dps	Listeria innocua	P80725	6HVQ	MKTINSVDTKEFLNHQVANLNVFTVKIHQIHWYMRGHNFFTLHEKMDDLYSEFGEQMDEVAERLLAIGGSPFSTLKEFLENASVEEAPYTKPKTMDQLMEDLVGTLELLRDEYKQGIELTDKEGDDVTNDMLIAFKASIDKHIWMFKAFLGKAPLE
Dps	Bacillus anthracis	Q8RPQ2	1JI5	MNKQVIEVLNKQVADWSVLFTKLHNFHWYVKGPQFFTLHEKFEELYTESATHIDEIAERILAIGGKPVATMKEYLEISSIQEAAYGETAEGMVEAIMKDYEMMLVELKKGMEIAQNSDDEMTSDLLLGIYTELEKHAWMLRAFLNQ
Dps	Bacillus anthracis	Q8RPQ1	1JIG	MSTKTNVVEVLNKQVANWNVLYVKLHNYHWYVTGPHFFTLHEKFEEFYNEAGTYIDELAERILALEGKPLATMKEYLATSSVNEGTSKESAEEMVQTLVNDYSALIQELKEGMEVAGEAGDATSADMLLAIHTTLEQHVWMLSAFLK
Dps	Streptococcus suis	P0CB53	2CF7	MMKQKYYQSPAEIASFSPRPSLADSKAVLNQAVADLSVAHSILHQVHWYMRGRGFMIWHPKMDEYMEEIDGYLDEMSERLITLGGAPFSTLKEFSENSQLKEVLGDYNVTIEEQLARVVEVFRYLAALFQKGFDVSDEEGDSVTNDIFNVAKASIEKHIWMLQAELGQAPKL
Dps	Staphylococcus aureus subsp. aureus COL	A0A0H2X069	2D5K	MASNQQDVVKELNQQVANWTVAYTKLHNFHWYVKGPNFFSLHVKFEELYNEASQYVDELAERILAVGGNPVGTLTECLEQSIVKEAAKGYSAEQMVEELSQDFTNISKQLENAIEIAGNAGDDVSEDMFIGMQTSVDKHNWMFKSYLSLEHHHHHH
Dps	Streptococcus pyogenes	Q99YU7	2WLA	MASMTGGQQMGRDPNSMTNTLVENIYASVTHNISKKEASKNEKTKAVLNQAVADLSVAASIVHQVHWYMRGPGFLYLHPKMDELLDSLNANLDEVSERLITIGGAPYSTLAEFSKHSKLDEAKGTYDKTVAQHLARLVEVYLYLSSLYQVGLDITDEEGDAGTNDLFTAAKTEAEKTIWMLQAERGQGPALLEHHHHHH
Dps	Brevibacillus brevis	P83695	1N1Q	MKTSIQQLVAVLLNRQVANWVVLYVKLHNFHWNVNGPNFFTLHEKFEELYTEASGHIDTLAERVLSIGGSPIATLAASLEEASIKEATGGESAAEMVSSVVNDFVDLVGELKVARDVADEADDEATADMLDAIEAGLEKHVWMLEAFLE
Dps	Bacillus subtilis subsp. subtilis str. 168	P37960	2CHP	MKTENAKTNQTLVENSLNTQLSNWFLLYSKLHRFHWYVKGPHFFTLHEKFEELYDHAAETVDTIAERLLAIGGQPVATVKEYTEHASITDGGNETSASEMVQALVNDYKQISSESKFVIGLAEENQDNATADLFVGLIEEVEKQVWMLSSYLG
Dps	Helicobacter pylori	P43313	1JI4	MKTFEILKHLQADAIVLFMKVHNFHWNVKGTDFFNVHKATEEIYEEFADMFDDLAERIVQLGHHPLVTLSEAIKLTRVKEETKTSFHSKDIFKEILEDYKYLEKEFKELSNTAEKEGDKVTVTYADDQLAKLQKSIWMLQAHLA
Dps	Treponema pallidum	P16665	2FJC	MNMCTDGKKYHSTATSAAVGASAPGVPDARAIAAICEQLRQHVADLGVLYIKLHNYHWHIYGIEFKQVHELLEEYYVSVTEAFDTIAERLLQLGAQAPASMAEYLALSGIAEETEKEITIVSALARVKRDFEYLSTRFSQTQVLAAESGDAVTDGIITDILRTLGKAIWMLGATLKA
Dps	Campylobacter jejuni subsp. jejuni NCTC 11168 = ATCC 700819	Q0P891	3KWO	MSVTKQLLQMQADAHHLWVKFHNYHWNVKGLQFFSIHEYTEKAYEEMAELFDSCAERVLQLGEKAITCQKVLMENAKSPKVAKDCFTPLEVIELIKQDYEYLLAEFKKLNEAAEKESDTTTAAFAQENIAKYEKSLWMIGATLQGACKM
Dps	Thermosynechococcus vestitus BP-1	Q8DG54	2C41	MSATTTLKEQVLTTLKREQANAVVMYLNYKKYHWLTYGPLFRDLHLLFEEQGSEVFAMIDELAERSLMLDGQPVADPADYLKVATVTPSSGQLTVKQMIEEAIANHELIITEMHQDAEIATEAGDIGTADLYTRLVQTHQKHRWFLKEFLAKGDGLVS
Dps	Synechococcus elongatus	Q55024		MTNTGLVQSFSQIEPNVLGLETSVTSQICEGLNRALASFQVLYLQYQKHHFTVQGAEFYSLHEFFEDSYGSVKDHVHDLGERLNGLGGVPVAHPLKLAELTCFAIEEDGVFNCRTMLEHDLAAEQAILSLLRRLTAQVESLGDRATRYLLEGILLKTEERAYHIAHFLAPDSLKLA
Dps	Vibrio cholerae O1 biovar El Tor str. N16961	Q9KVK4	3IQ1	MATNLIGLDTTQSQKLANALNNLLANYQVFYMNTRGYHWNIQGKEFFELHAKFEEIYTDLQLKIDELAERILTLSARPMHSFSGYLKAAQIKEHTDSIDGRSSMQGLVDGFSILLHQQRDILELAGETGDEGTSALMSDYIREQEKLVWMLNAWLK
Dps	Escherichia coli (strain K12)	P0ABT2	1F30	MSTAKLVKSKATNLLYTRNDVSDSEKKATVELLNRQVIQFIDLSLITKQAHWNMRGANFIAVHEMLDGFRTALIDHLDTMAERAVQLGGVALGTTQVINSKTPLKSYPLDIHNVQDHLKELADRYAIVANDVRKAIGEAKDDDTADILTAASRDLDKFLWFIESNIE
Dps	Brucella melitensis	Q8YE98	3GE4	MRSPFAGSCKPNEDKMPKKSMHATRNDLPSNTKTTMIALLNENLAATIDLALITKQAHWNLKGPQFIAVHEMLDGFRAELDDHVDTIAERAVQIGGTAYGTTQVVVKESRLKPYPTDIYAVHDHLVALIERYGDVANLVRKSIKDADDAGDDDTADIFTAASRSLDKALWFLEAHVQESN
Dps	Agrobacterium tumefaciens	Q8UCK6	1O9R	MKTHKTKNDLPSNAKSTVIGILNESLASVIDLALVTKQAHWNLKGPQFIAVHELLDTFRTQLDNHGDTIAERVVQLGGTALGSLQAVSSTTKLKAYPTDIYKIHDHLDALIERYGEVANMIRKAIDDSDEAGDPTTADIFTAASRDLDKSLWFLEAHVQEKS
DpsL	Saccharolobus solfataricus P2	P95855	2CLB	MQEKPQEPKVVGVEILEKSGLDIKKLVDKLVKATAAEFTTYYYYTILRMHLTGMEGEGLKEIAEDARLEDRLHFELMTQRIYELGGGLPRDIRQLADISACSDAYLPENWKDPKEILKVLLEAEQCAIRTWKEVCDMTYGKDPRTYDLAQRILQEEIEHEAWFLELLYGRPSGHFRRSSPGNAPYSKK
DpsL	Pyrococcus furiosus	Q8U1L3	7STW	MPEHNRRLVERTGIDVEKLLELLIKAAAAEFTTYYYYTILRNHATGLEGEAIKEIIEDARLEDRNHFEALVPRIYELGGELPRDIREFADLASCRDAYLPEEPTIENILKVLLEAERCAVGVYTEICNYTFGKDPRTYDLALAILHEEIEHEAWFEELLTGKPSGHFRRGKPGESPYVSKFLKTR
DpsL	Bacteroides fragilis NCTC 9343	Q5LAA6	2VZB	MAKESVKILQGKLDVKSLIDQLNAALSEEWLAYYQYWVGALVVEGAMRADVQGEFEEHAEEERHHAQLIADRIIELEGVPVLDPKKWFELARCKYDSPTAFDSVSLLNQNVSSERCAILRYQEIANFTNGKDYTTCDIAKHILAEEEEHEQDLQDYLTDIARMKESFLKK
DpsL	Pseudomonas aeruginosa	Q9HUT3	8W1E	MTTVQLTDVQTLRDRARKNIQEGAVTEGYSADRQTVLRLLNEALATELVCFLRYKRHYFMATGLKASIAAAEFLEHANQEMQHADQLAERIMQLGGEPDFNPRGLEERSHAEYVEGKTLKDMVTENLIAERIAIDSYREIITYLGNDDPTTRRIFEEILAQEEEHADDMADILDDLA
DpsL	Halobacteriovorax sp. BALOs_7	A0AAD0T2X5		MNKFKIDLEKIKSRAREKMMDGAMTESYKANAQEVIEVLNEALATEIVCILRYKNNHFMAEGMNADPIAAEFLVHANEEQQHADWLCERICQLGGIPNMNPEGLLTRSHADYYQGADLRKMIEENLVAERVAVETYSEIIRWIGDSDPTTRRMLEDILKEEEHHADDLVGYLEKGL
DpsL	Stenotrophomonas sp. SAU14A_NAIMI4_5	A0A3Q8FCL6		MSKKPANQPHSAKPDGITDRETLRERARRNIEDGAITESYSADREEVIKLLNDALATEYVCVLRYYRHYYMAKGMLADAVKAEFLEHAHQEQDHAGKLAERIVQLGGEPDFNPDTLTARSHAEYKEGSDLRDMVRENLVAERIAIDSYREMINFIGDRDTTTKRILEEILAQEEEHADEFADLLEGWIGE
DpsL	Pseudomonas sp. ATCC PTA-122608	A0A1R0G3W1		MTDSHLSDVATLRERARKNVENGAVTEGYDADRQEILRLLNESLATELVCVLRYKRHYFMANGVKAHVAAEEFLEHATQEAEHADKLAERIVQLGGEPEFNPDLLSKNSHAQYVAGNTLKEMVYEDLVAERIAVDSYREIIQYIGDKDPTTRRIFEEILAQEEEHADDMADILKDL
DpsL	Mitsuaria sp. 7	A0A1A9HJS8		MNAPEHKHLKLDEQALQRARQHLDEGPVTPSYGPWRDDVIRLLNDALATELVCVLRYKRHYFTAHGLNSPRIAEEFLEHATQEAVHADRIAERIVQLGGDPDFRPDSLTQRSHAEYDESKDLKAMLRSNLIAERIAVEAYRQMIQLIGDKDPTTRRILEEVLAEEEEHADDLADLLRD
DpsL	Methyloversatilis universalis (strain ATCC BAA-1314 / DSM 25237 / JCM 13912 / CCUG 52030 / FAM5)	F5R9Y2		MIVSTLSRPAEAGPLNLDNAALQQARQNLNDGAVTPTGSPWREDIVRLLNHALATELVCVLRYKRHHFTAHGLNSPAIAEEFREHADEEAAHADSLARRIVQLGGEPDFNPSRLLDSSHADYDEAVELKSMVRANLVAERIAIESYRQMIGLIGDKDPTTRRLLEDILRDEEEHADELAALLDN
DpsL	Variovorax sp. CF313	J3CFV2		MKVDVSSSSKAAQHKHLVLDQGGLDAARNSLDEGAVTPSYGPWRDDVVKLLNDALATELVCVLRYKRHYFTANGVDSPAIADEFLVHANAESAHADRIAERIVQLGGEPDFAPSHLLDRSHAAYDESTDLQSMVRANLVAERIAVEAYRQMITLIGDKDPTTRRMLEDILSEEEEHADELKDWLGH
DpsL	Burkholderiaceae bacterium	A0A963JAP0		MNDPSTNHALELDHDALRAAATRELDRGAVTPASSPYRESIIRLLNGALATELVCVLRYKRHHFTAHGLASPAIADELLVHANEESAHADRLARRIVQLGGEPDFSPLGMQDRSHAPYDDSSDLKDMLRADLSAERIAVEAYRQMITLIGDKDPTTKRLLEEILSDEEEHADEIKDWLDR
Mini-bacterioferritin	Candidatus Magnetobacterium bavaricum	A0A0F3GNB0		MASKELMDLLNQAIARELKVSIQYMFQHIMIKGKRAKFIGAELRAIAIAEMIHAEKIAERLHYLGRVPTTTPETPDIEGTEQEILQKNINEELAAIELYKRIIKMANDETDSTTRMLFEQILAEEELHHNTFTTLLGE
Mini-bacterioferritin	Candidatus Gottesmanbacteria bacterium GW2011_GWC2_39_8	A0A0G0PR31		MSKKIIDVLNEDRAYELAAIIQYMGHHYEAEGLESPAVIEIFKKTSIDEMKHAEMLAERIVYLGGTPVQKPTEIVRGGDLTKMIKDDLAAENGAIKRYKDHIKLCEQESDPTTRLMLEQILSDEEGHADTWETTLGIRK
Mini-bacterioferritin	Miscellaneous Crenarchaeota group archaeon	A0A0M0BIZ6		MASKELLEMLNKGIARELQVSIQYMWQHVLWSGIQAYAVKDELKDIAVAEMKHAEAFAERLAYLGGTPTTKPDPIFIGNDLKEMLEQDAKDEEVAINLYKQAIEVAQKDGDITTVKLFREILEDEEEHHDTFTSLLEGM
Mini-bacterioferritin	Methanoperedens sp. BLZ2	A0A0P8A5A1		MSQKIIDALNKDREEELSAIIQYMKHHYEGEGMESPAILEIFKSIAKSEMDHAEKLGERIVYLGGTPTKKPEPIAEGGDLKKMVQDDLAKENHAIEQYKEHIKLAIEEDDPTTRLMLEEILSDEEDHADTWQTLLKVKK
Mini-bacterioferritin	candidate division WOR_3 bacterium	A0A0S8FY97		MASKEMLDMLNKAIARELQVVVQYMWQHVMWKGVKAFAVKDELKSIAITEMKHAEDIAERLTYLGGTPTTKPEPIFVGGSLKEMIEHDKSDEEGAIKMYKQIIDMAKKEGDEVTKRMFQKILADEEEHHDTFSGLLEES
Mini-bacterioferritin	Hadarchaeum yellowstonense	A0A147JV27		MKKASKELLDLLNDAIARELQVSIQYMWQHVMWGGVKGFAVKDELKKIAIVEMKHAEKIAERLYYLGGTPTTKPSPIVVGKTLKEMIAQDVKDEENAIEMYKKIIDLARKEGDEVTNLIFRHILEDEEEHHDTFTTLMEEI
Mini-bacterioferritin	Candidatus Scalindua rubra	A0A1E3X7Q7		MDKEKIIEILNKVRVEELTAIMQYLQHHYRAKGINSPGVSEIFKKISITEMKHAYIVAERITALGGMPTTKIDKINVPEKLEDMIKENYEVEKVAIEDFKKCIKEVSEDITTRRMLEDILADEEEHLDELGKLLED
Mini-bacterioferritin	Candidate division WOR-1 bacterium	A0A1F4Q2J0		MASEKLKDLLNKSIARELQVVVQYMWQHVLWSGVKGYAVKDQIKSIAVTEMKHAEAIAERLNYLGGIPTTKPEPIFVGESLKEMLAQDQKDERVAIKLYNEVIAVAKAENDEATYKLFQGILSDEEDHDDFFTTALEEV
Mini-bacterioferritin	candidate division Zixibacteria bacterium RBG_16_43_9	A0A1F4XFW6		MSKELNDKLNDAIAREIAVSIQYMWQHVMGEGMESPAVTEIVKKTAITEMKHAEAIAERLDFLGGVPTTQPTPIKIGKTLINMIELDIEAEKDAIRLYKEIINLADEEKDVVTRKLFEDILSDEEGHLNEFQTLLKK
Mini-bacterioferritin	Candidatus Bathyarchaeota archaeon	A0A1F5CPJ3		MTSKKLLDMLNMGIAREMQVAVQYMWQHVQWIGVKGYATRDAFQEIAVAEMKHAEAIAERLFYLGGIPTTKPDPINVGKNLKEMITQDIKDEENAVKLYKEIIGVARKENDETTAFLFMGILKDEEDHHDTFSTLLEQV
Mini-bacterioferritin	Candidatus Bathyarchaeota archaeon	A0A1F5CW02		MASKELLEKLNTAIAMEMQVSIQYMWQHVQWSGVKGFAVKDEVKSFAIAEMKHAEMIAERLFYLGEKPTTKPTPIFVGDNLREMLAQDKKDEEGAIKLYREILDLAWKEGDHTTHKMVRGILSDEEEHHDTFISLLEEV
Mini-bacterioferritin	Chloroflexi bacterium RBG_13_51_36	A0A1F8MG65		MVEKHDSVTKVSKAFLGKLNDAIARELQVAVQYMWQHVQWGGVKGFAVHDELKKIGIAEMKHAEAIAERLFYLGGIPTTKPTPIFVGSTLKEMIRQDIKDEANAITLYRKIIDAALKEDDVTTAFLFKQILQEEEDHHDTFTTLLEDL
Mini-bacterioferritin	Deltaproteobacteria bacterium GWA2_54_12	A0A1F8WWZ6		MGAKLSEDARKKIIEALNEDRVAELTAIIQYMGHHYEGEGLESPPILELFKSTAMDEMRHAESLAERIVYLGGVPVYKPSGVSRGGELREMISQDLGLENGAIERYRKHIKLCDELGDSTTRLLLEQILMQEEGHADAFETALGRGK
Mini-bacterioferritin	Deltaproteobacteria bacterium GWC2_65_14	A0A1F8YIG7		MKGNPKIIEALNKVLELEIGAILQYLHHHWTGDGMESGSILPLFEKTSMDEMKHAERVAGRINFLEGDPSVKPAPIRKGGDLKKMMQDDLQGEYEAIEFYKSVIRLAGELGDSTTRLMMEEITAEEEGHADLWETILQKTGKKLP
Mini-bacterioferritin	Deltaproteobacteria bacterium GWF2_42_12	A0A1F8ZRZ5		MSKKIIDALNEDRAYELAAIIQYMGHHYEAEGLESPAVIEIFKKTSIDEMKHAELLGERIVYLGGVPVQKPTNIVRGGDLKKMIKDDLDAENGAIKRYKDHIKLCEEEKDPTTRLMLEQILSDEEGHADTWETVLGIRK
Mini-bacterioferritin	Deltaproteobacteria bacterium RBG_16_47_11	A0A1F9DMI9		MAVSLKPVTKVSDKLRGMLNDAIAREIQVSIQYMWQHVQVVGVKGVAVQDKFQETAIAEMKHAEKIAERLWYLGGTPTTKPSPIQVGESMKEFLELDTKAEVEAIEMYKGIIELAQKEGDVTTAFMFKEILEDEEEHHDLFTTMLEEV
Mini-bacterioferritin	Euryarchaeota archaeon	A0A1F9ZWV1		MASQKLKDMLNGAIAREVQVSVQYMWQHIQWSGVDHYAVSDKFKEIAVEEMKHAEKIAERLWYLGGTPTTKPAPINVGGELWEMVDNDIKAEEEAMSMYKDIEKLADSEGDPTTRFIFESILENEEDHHDFFTSLKEKRGGRK
Mini-bacterioferritin	Nitrospinae bacterium RIFCSPLOWO2_12_FULL_45_22	A0A1G1E2F4		MSKESSKKIIEALNQDRADELAAIIQYMGHHYEAEGMESPEIIEIFKSTAIDEMRHAEALAERIVYLGGTPTKIPSPIKKGGDLRKMIKDDLDSENGAIKQYKEHIKLCAQLDDPVSRLMLEKILTDEEEHADKWETILGIRK
Mini-bacterioferritin	Nitrospirae bacterium	A0A1G1EYL1		MASKKLLEQLNEAIAREMQVSIQYMWQHIMIRGINAQAIGPVFRLTAIAEMMHAELIAERLDYLGGVPTTKPAPINVGKTAKDMLTIDKKAEEEAIAMYKGIIKLAEKEEDYTTKKLFEQILADEENHHNTFRTLLEG
Mini-bacterioferritin	Nitrospirae bacterium GWD2_57_9	A0A1G1G0Z2		MVQKASTALTDMMNKAIAREIQVSVQYMWQHVMAKGLESAEIADVFEEVAIAEMKHAEKIAERLFYFDVVPTTKPDPIKVGGSVKEMLEVDATAEEEAIDLYKSIIKQATTEGDSTTRLLFEQILSEEEEHHDTFTTLLGR
Mini-bacterioferritin	Nitrospirae bacterium RBG_16_43_11	A0A1G1GK19		MSKEIIIDALNKDLALEIAATLQYLHHHWTGEGFDSPAVLELFEKIGRDEMKHMEMIAERINYLGGDPTTTPSEIKKGGDLVKMMKDDLEGENIAITQYKAHIKLFDELGDPTSRLMMEKILSDEERHADIWETTLGIKK
Mini-bacterioferritin	Nitrospirae bacterium RBG_19FT_COMBO_42_15	A0A1G1H008		MKNQKIIDALNKDRADELGAIIQYMGHHYTADGMESPAVVGIFKATAIDEMKHAEMLAERISYLGGEPVSKPSDIKKGGDLKKMMQDDLASENGAIKLYKEHIKLCADEGDITTRRMLEGILEDEEKHADTWETILGVKK
Mini-bacterioferritin	Nitrospirae bacterium RBG_13_43_8	A0A1G1HD15		MAGKKLLDNLNEAIARELQVSIQYMWQHVMVMGINAESVGGVFKKIAIVEMKHAEEIAERLYYLGGVPTTKPSPIEVGKTLKEMLDVDVKAEMGAIDLYKEIIKLAEKEGDYTTKRLFEAILSAEEDHHNTFSTLLEK
Mini-bacterioferritin	Planctomycetes bacterium RIFCSPLOWO2_02_FULL_50_16	A0A1G3BMD4		MNNKKIVEILNKALTEEITALLQYIQHHYLYKGANAQSVKELFKKLSFTEMDHAYKLGERIAALGGMPTTKPNAPKVPKKSIEMINVDLQDERDAVVAYREWIKVVDKEGDVTSRNILEGILADEEGHVAGLEALLGD
Mini-bacterioferritin	Thaumarchaeota archaeon RBG_16_49_8	A0A1G3XHS5		MASQKLLGLLNDAIARELSVSIQYMWQHVMAIGMRSPEVRDKLQDIAVDEMKHAEKIAERLDYLGGVPTIKPTPINVGGSIEEMIKQDAAKEEDAIQLYRKIIKTAAAENDTTTRLLFEEILSDEENHHNEFTTLLEAE
Mini-bacterioferritin	Methanocella sp.	A0A1V4Z5D5		MTSDKLLEMLNKAIARELQVSIQYMWQHVQWSGVKGFAVRDEFKKIAIAEMKHAEKIAERLNYLGGKPTTKPDNITVGESLKEMLDADIQSEEFAIKFYKEIIKAAEGEGDVTTARIFRKILEEEEEHHDTFTTIKEEV
Mini-bacterioferritin	Candidatus Methanoperedens nitroreducens	A0A284VNE2		MNQKIIDALNKDREDELSAIIQYMKHHYEGEGMESPEILDIEKDIAMAEMKHAETLGERINYLGGTPTKNMSPIAEGGDIRKMVQDDLAKENAAIKQYKEHIKLAAEEGDPTTRLMLEEILKEEEDHANTWETILGVKK
Mini-bacterioferritin	Deltaproteobacteria bacterium CG11_big_fil_rev_8_21_14_0_20_49_13	A0A2H0P4W7		MVQKASTKLIEMMNQAVAREIQVSVQYMWQHVMATGLHAAAISDVFEDIAKDEMKHAERIAERIFYFNEIPTTKPSPIEVGKGIKQMLQLDAKAEEEAITLYKDIIKVADSEGDSTTRLLFEEILSDEENHHDKFTTLLEE
Mini-bacterioferritin	bacterium BMS3Abin14	A0A2H6GNT2		MSAKHRKKASKELLDLLNKAISRELQVVTQYMWQHIQWIGIKGFSVKDQLRIIAMNEMTHAEFIAERLNYLGGTPTTKPDPIAVGGDIKEMITLDAKAEEGAVALYHKIIQLAAEEDDVVTRKLFEQILEDEEGHLDIFEGWLGDL
Mini-bacterioferritin	Candidatus Bathyarchaeota archaeon CG_4_8_14_3_um_filter_42_8	A0A2H9N9Q4		MASKKLLDILNNAIARELQVAIQYMWQHVQWSGVKGFAVQEELKKIAITEMKHAETIAERLFYLGGIPTTKPEPIFVGKTLKEMIQRDIKDEENAIKLYKTIIEMAEKEGDTTTAFIFREILEDEEEHHDTFTTLHEDLK
Mini-bacterioferritin	Candidatus Bathyarchaeota archaeon	A0A2H9N9Q4		MASKKLLDILNNAIARELQVAIQYMWQHVQWSGVKGFAVQEELKKIAITEMKHAETIAERLFYLGGIPTTKPEPIFVGKTLKEMIQRDIKDEENAIKLYKTIIEMAEKEGDTTTAFIFREILEDEEEHHDTFTTLHEDLK
Mini-bacterioferritin	Chloroflexi bacterium	A0A2M6YB40		MSTIKVSAQLLDLLNKAIAREIQVTIQYMWQHVQWSGVKGFAVQDELKKIAITEMKHAEAIAERLFYLGGTPTTKPEPIFVGETLKEMIAQDTKDEEGAVKLYRQIIDIARKEGDETTNRLFRQILQDEEDHHDTFTSLLEEI
Mini-bacterioferritin	Candidatus Aquicultor secundus	A0A2M7T751		MFLKGNLIVSALFSREEVTSLTKQEIIERLNYLRATELFAIQQYMNHHYRVKGMDFSDIRDIERSIALVEMKHAEMLAERINMLGGNPITNPAQVSQLKTSQVNTSEDSRGMLMADLELERGAIRDYTKAIQDIGDGDPGIRKMLEDILIQEEEHADTFGTWLGEKQAYAIGELKGAA
Mini-bacterioferritin	Candidatus Bipolaricaulis anaerobius	A0A2X3MKW7		MAPKKLKDMLNMAISREIQVSIQYMWQHVRATGIESLEVTDRLKKIAITEMKHAEAIAERLDYLGGEPTTEPAPIEVGKTLSQMIDLDIKAEEEAIALYRDIIKLAMKEEDFTTKKLFEGILADEEEHHNEFQVFKGR
Mini-bacterioferritin	Candidatus Methanoperedenaceae archaeon	A0A315XIM0		MSQKIIDALNKDREGELSAIIQYMKHHYEGEGMESPAILEVFKSTAKDEMGHAEKLGERINYLGGIPTKKPEPIVEGGDLKKMVQDDLAKENAAIKQYKEHIKLAIEENDPTTRLMLEEILSDEEGHADTWETTLGIKK
Mini-bacterioferritin	Candidatus Cryosericum septentrionale	A0A398E154		MASKKLLGMLNDAIAGELQVSLQYMWQHVQWKGVKHFAVKDEFEKIGIEEMKHAEAIAERLFYLGGTPTTKPEPITVGSSLKEMLTVDKKAEEKTVKMYKEIIVLATKEEDLTTAHLFTEILGDEEGHHDTFQSLLEEI
Mini-bacterioferritin	Actinomycetes bacterium	A0A3A4W9I5		MAATVVGHAIDRGGIRVNNQRIIDFLNEARTFELGATLQYMGHHYMAQGIDAMPFIDEIKDIAIVEMRHAEALAERINYLGGVPTKNTTEIMQGGDLMKMIRDDLGLEEGAIERYRRGIKICEEEGDSTTRLMLEEILAQEEDHANTFQTMLGEQKMMGEAAA
Mini-bacterioferritin	Thorarchaeota archaeon (strain OWC)	A0A3L6JLI3		MASKELIDMMNKGIAREIQVSIQYMWQHVRIYGFDHLAIADELKKTAIAEMKHAEKIAERVDYLGDVPTTTPAKITVGNEPKEMITLDVKAEEEAIALYKTIIEKADAEKDYVTREMFEDILADEEDHHNTFTTLLQKQAAP
Mini-bacterioferritin	Dehalococcoidia bacterium	A0A523YXS1		MPKGAKELIDALNEDISYELAAIIQYMWHHVMASGVESPAIIDRFRLVAMDEMRHAEMLAERIDLLGGVPTTELAAIQVGGDLKKMIRDDIAGEELAVRLYKQHIKLADGLDDPISRRMLEDILADEERHLHDWETVLERS
Mini-bacterioferritin	Candidatus Stahlbacteria bacterium	A0A523Z5Y4		MASKELLDLLNDAIARELQVTIQYMWQHVLWKGVEGFAVKDELKAIAITEMKHAEAIAERLAYLGGTPTTKPDPIFVGGSLKEMIEKDKKDEESAIELYKKLIKKARDKEDSTTARLFRKILEDEEEHHDTFTGLLEGM
Mini-bacterioferritin	Methanomassiliicoccus sp.	A0A524J5S8		MASEKLKELLNKAIAREIQVSIQYMWQHVQWMGVDHFAVTDNMKQVAIAEMKHAEKIAERLWYLGGVPTTKPTQISVGDELWQMIDFDIKAEEDAIELYKKIQKVAEAEGDPTTRFIFEGILEDEENHHDFFTSLKEKPMKKKKK
Mini-bacterioferritin	Candidate division B38 bacterium	A0A532U749		MKNPKASAELLGLLNDGIAREMQVSIQYMWQHVLWSGVKAFVVKDELKGIAIAEMKHAEAIAERLFYLGGTPTTKPSPIFVGNTLKEMIEQDRKDEEGAIELYKRIIEKARKEGDETTNRLFRQILSDEEEHHDTFVSLLEEI
Mini-bacterioferritin	Uncultured archaeon	A0A5E4HWI0		MSQKIIDALNKDREEELSAIIQYMKHHYEGEGMESPAILEIFKSLAISEMKHAEKLGERIVYLGGTPSKKPEPIAEGGDLKKMVQDDLAKENHAIEQYKEHIKLAIEEDDPTTRLMLEEILSDEEDHANTWETILKIKK
Mini-bacterioferritin	Caldisericota bacterium	A0A661X408		MASKELMDLLNEAIARELQVAIQYMWQHVLWKGIKGFAVKEELEKIAIEEMKHAESIAERLAYFGGTPTTKPSPINVGTTITEMLKQDVQDEIKAIELYKKIIETAQKEEDYTTARLFRKILQDEEEHHDTFVSLLEE
Mini-bacterioferritin	Thermococci archaeon	A0A662PE09		MSEKLLDLLNEAIARELQVSIQYMWQHVLWKGPEGLAVKDEFKRIAISEMKHAEAIAERLAYLGGTPTTKPDPIFVGESLKEMLEQDKKDEEKAIELYKEIIDLATKEGDITTARLFRKI
Mini-bacterioferritin	Candidatus Hakubella thermalkaliphila	A0A6V8NPM1		MEKAKIIEALNKDRADELAAIIQYMGHHYMAEGMESPAVIEMFKSTAIDEMKHAEMLAERISYLGGEPTTQPSNIKRGGDLRKMIQDDLGSENAAIAQYKEHIKLCAEEGDPTSRTMLEGILSDEEGHADNWETTLGIKK
Mini-bacterioferritin	Candidatus Acetothermia bacterium	A0A7C2UID9		MASKKLQDMLNMAISREIQVSIQYMWRHVRATGIESLEVTDRLKKIAVTEMKHAEAIAERLDYLGGEPTTEPAPIKLGESLSQMIDLDIKAEEEAIALYRDIIKLAMKEEDFTTKKLFEGILADEEEHHNEFRVFKGQ
Mini-bacterioferritin	Bacillota bacterium	A0A7C3MNX6		MAYQKVSQELLDLLNQAIAREIQVSIQYMWQHIQWRGVKAFAVKEEFRSISIEEMKHAEIIAERLFYLGGIPTTKPTPINVGNSLKEMLEQDVKDEENAIEMYKRIIALAEKEGDTTTAEIFRDILEDEEEHHDTFSSLLEEL
Mini-bacterioferritin	Armatimonadota bacterium	A0A7C3SCR0		MASERLKELLNQAIARELQVSIQYMWQHVLAKGLCSPAVRDIFKKIAITEMKHAEAIAERLDYLGGKPTTQPAPITVGETLEEMIRIDLKAEEEAIALYRQIIEQAVSENDYVTEDLFRSILADEEEHHNEFQSLLGQ
Mini-bacterioferritin	Dictyoglomus turgidum	A0A7C3WR13		MASKELLDLLNDAIAREIQVSIQYIWQHVQWKGPEHFAVKDELKKIAIQEMKHAEIIAERLFYLGGIPTTKPSPIFVGENLKEMLEQDVKDEENAINLYKKIIEKARSEGDITTAKIFEEILKDEEEHHDTFTSLLEK
Mini-bacterioferritin	Candidate division WOR-3 bacterium	A0A7C3YU76		MASKKLLTSLNLAIARELQVAIQYMWQHVLWEGVSGFAVKDELKKIAITEMKHAEMIAERLVYLGGEPTTKPEPIFVGKTLKEMLKQDVKDEEGAIKLYKEILEMAEEEKDYTTSDLFKKILADEEEHHDVFTTLLAGL
Mini-bacterioferritin	Bryobacteraceae bacterium	A0A7C4BXE4		MAVSLQPMTKVSDKLKEMLNQAIAREIQVSIQYMWQHVQVMGVKGVAVQDKFKATAVAEMKHAEKIAERLWYLGGTPTTKPDPIVVGKTLREFLELDTKAEEEAIMMYKAIIEAAQKEGDVTTAFIFKEILEDEEEHHDLFTTMLEEV
Mini-bacterioferritin	Thermoplasmata archaeon	A0A7J4V1W5		VSIQYMWQHVQWMGVEHFAISDKLKEIAIAEMKHAEKIAERLWYLGGVPTTKPTPIIVGDEMWEMVDFDIKAEVEAIELYKQIEKVADAEGDPTTRFIFESILEDEEDHHDFFTSLKERPKKK
Mini-bacterioferritin	Thermoflexia bacterium	A0A7V2VJX9		MSEKLIELMNRAIAREIQVSIQYMWQHVRIGGPYAAAIGGVFKEIAIEEMKHAEAIAERVDYLGGVPTTKPDPITVGENWREMLELDARAEEEAIALYKEIIALAEQEGDITTARLFRQILMDEEEHHAEFKTLLEE
Mini-bacterioferritin	Desulfuromonadales bacterium	A0A7Y7THR4		MAISLEPVTKVSKELKELLNKAIAREIQVSVQYMWQHVQVRGVKAVAVQDKFKSTAIDEMKHAEKIAERLWYLGETPTTKPTPIVVGDSLQEFLALDVTAEVEAVEMYKQIIELATAEKDFTTAHLFREILEEEEEHHDLFTTMLEEV
Mini-bacterioferritin	Methanosarcinales archaeon Met12	A0A800UGP7		MSNKIIDALNKDREDELSAIIQYMKHHYEGEGMESPEILEIFKETAIDEMKHAEKLGERIAYLGGTPTKKPSLIIEGGDLKKMIQDDLAKENGAIKQYKEHIKLAAEEGDPVTRLMLEEILSDEEGHADTWETTLEIRK
Mini-bacterioferritin	Methanosarcinales archaeon	A0A822IEM7		MSQKIIDALNKDREEELSAIIQYMKHHYEGEGMESPAILEIFKSIAKSEMDHAEKLGERIVYLGGTPTKKPEPIAEGGDLKKMVQDDLAKENHAIEQYKEHIKLAIEEDDTTTRLMLEEILSDEEDHADTWQTILKIKK
Mini-bacterioferritin	Planctomycetales bacterium	A0A832FM16		PHAESIGGVFKSSAIEEMKHAEAIAERLDYLGGVPTTKPAPIEVGGTVEEMLALDVKAEEEAIAMYKGIIALAESEGDPTTKLLFMEILSDEEDHHNSFTTLLGKK
Mini-bacterioferritin	Methermicoccus shengliensis	A0A832RVI9		MSRQELIDALNSDRADELAAIIQYMGHHYEAEGMEALPIMDMVRQIAIDEMRHAEMLAERIVMLGGTPTQTPSEIHRGGDLRKMMEDDLAAESRAIENYRKHIKLADQEGDTTTRRMLEEILADEEMHADQFRTVLGSK
Mini-bacterioferritin	Candidatus Helarchaeota archaeon	A0A850LZS7		MASEQLLNKLNDAIAREIQVSIQYLWQHVLVRGIKGETVKDIFRTIAITEMKHAEQIAERLNMLGGVPTTQPAPISVGESFEEMVKNDIKAEEGAIEMYKGIIKMANDEGDYTTANMMINILTDEEEHLDNFQSILED
Mini-bacterioferritin	Candidatus Bathyarchaeota archaeon	A0A8T5BU81		MVSEKLMNLLNQSIARELAVSIQYMWHHIMAVGIESPAVTDIFKKIAITEMKHAEKIAERLDYLGGIPTTKPSEIKVGGDLKKMLKDDLEAEKEAITLYKQVIKTAEEEDDIVTRRLFEEILADEEEHENTFKTLLGEK
Mini-bacterioferritin	Euryarchaeota archaeon	A0A8T5P5V6		MLRVTKKLLELLNQAIAREIGVSVQYMWQHVMAMGMKSPEIKDIFEDIAVEEMKHAEKIAERLFYLGGTPTTKPTPIKVGGSLKEMIEDDLKAEDEALELYAEIIKVAESEGDSTTRLLFEEIMMNEEEHKHTFTILLK
Mini-bacterioferritin	Coprothermobacter sp.	A0A922ZU22		MASKKLLGMLNDAIAGELQVAVQYMWQHVQWKGMKHFAVKDEFQKIGIEEMKHAEAIAERLFYLGGTPTTKPDPITVGSSLKEMLTADMKAEEKTIKMYKEVIALATKEGDLTTAHIFTEILGDEEGHHDTFQGLLEEV
Mini-bacterioferritin	Pseudomonadota bacterium	A0A929EM23		MTKKDTKQVISALNRSRSAELGAIMQYMGHHYSASGIESLGVKDVFRQSALDEMRHAEMLAERIAYLGGIPTLKVDPVKRGGTLKQMLKDDLDLEKNAIKRYRQQIGICEKLKDYTTRRLLEDILIEEESHADTGQSLLTTGKK
Mini-bacterioferritin	Nitrospinota bacterium	A0A931R2U2		MDRNRIAALLNEVRERELAAIMQYMGHHYEAEGMESPEIREAFKDAAISEMRHAEKLAERIVYLGGIPVQNPAPFKRGGDLRQMIQDDMDLENGAIAGLREKIKICAEEGDPASRLLLEEVLSDEEHHADLWETLLGRRAAGG
Mini-bacterioferritin	Chloroflexota bacterium	A0A932CLS3		MSKQDVIEALSQDVSDELAAIMQYLWHHYTAEGVESPAIIELFETTSRDEMKHLEMLAERIVYLGGEPPTTISQIRKGGDLRKMMQDDLDAENHAIRQYKEHIALSASENDPVTRLMLERILSDEERHADLWQTTLGTRK
Mini-bacterioferritin	Nitrospinota bacterium	A0A933SQY9		MDKKKIIDALNKDRADELGAIIQYMGHHYTAEGMESPAIIEIFKQTAIDEMKHAEMLAERIVYLGGEPVSKPSDIKKGGDLKKMIQDDLGSENGAIKQYREHIKLCIEQDDPTTRLMLENILSDEEGHADKWETILGVKK
Mini-bacterioferritin	Syntrophaceae bacterium	A0A935PF63		MASKKLLELLNKGIAREIQVSVQYMWQHVQWSGIPHYAIKDELKKVAIEEMKHAEEIAERLFYLGGIPTTKPDPVFVGETLKEMLTRDLKDEEGAIKLYREIIQMAQKEDDPTTARLFRKILADEEEHHDFFQGVLEGLK
Mini-bacterioferritin	Planctomycetota bacterium	A0A938SAS9		MAKSAAVAKIIEALNKDRADELGAIIQYMGHHYEAEGMESPEIIEMFKSTAKDEMGHAEKLAERIVYLGGEPVKKPSEIKKGGDLKKMIQDDLAAENGAIAQYKAHIKLAAELDDPTTRLMLEEILSDEEGHADTWETTLGIKK
Mini-bacterioferritin	Psychracetigena formicireducens	A0A9E2F4J0		MSNHVSKELLGMLNKAIAAEMQVSIQYMWQHVLWSGVKHFAVKEEFKVIAIDEMKHAEAIAERLWYLGDKPTTKPEPIFVGETLKEMLEQDSKDEAGAIVLYKDIIKQALSENDETTAELFRKILAEEEDHHDTFTSLLEGMK
Mini-bacterioferritin	Odinarchaeota yellowstonii (strain LCB_4)	A0AAF0D209		MASKELLDLLNKSIARELQVSIQYMWQHVQWRGVKGFAVKDVLKSIAIQEMKHAEAIAERLVYLGGVPTTKPEPIFVGASLKEMLEQDAKDEEGAIKLYKSVLSAALKEGDETTAHLFRDILADEEDHHDTFTTLLEEL
Bacterioferritin	Achromobacter sp. DH1f	A0A3F2YLV4	5ZUR	MKGDKTVIQFLNKQLTNELTAINQYFLHARMLNHWGFDKLGKHEYEESIGEMKHADRLIARIFMLDGLPNLQDLHKLLIGEDVPELLACDLKLEQAAHATVREAIAHCESVRDYVSRDLFQDILDDTEEHIDYLETQIDLIDKVGLQNYLQSQMSVPE
Bacterioferritin	Mycolicibacterium smegmatis MC2 155	A0QY79	3BKN	MQGDPDVLKLLNEQLTSELTAINQYFLHSKMQDNWGFTELAEHTRAESFEEMRHAETITDRILLLDGLPNYQRLFSLRVGQTLREQFEADLAIEYEVLERLKPGIVLCREKQDATSARLLEQILADEETHIDYLETQLQLMDKLGDALYAAQCVSRPPGSA
Bacterioferritin	Blastochloris viridis	K7N5M0	4AM5	MKGDQKVIEYLNRGLRSELTAVSQYWLHYRMLEDWGYKDLAKKWRAESIEEMAHADKFVERILFLEGLPNLQTLDPLRIGQTVKEVLESDLAAEREARALYQEGAAYAASVGDFPSKNLFEELMGDEEHHIDFLETQLDLVSKLGLELYAQHHIGKLDD
Bacterioferritin	Escherichia coli	P0ABD3	4CVP	MKGDTKVINYLNKLLGNELVAINQYFLHARMFKNWGLKRLNDVEYHESIDEMKHADRYIERILFLEGLPNLQDLGKLNIGEDVEEMLRSDLALELDGAKNLREAIGYADSVHDYVSRDMMIEILRDEEGHIDWLETELDLIQKMGLQNYLQAQIREEG
Bacterioferritin	Azotobacter vinelandii	P22759	1SOF	MKGDKIVIQHLNKILGNELIAINQYFLHARMYEDWGLEKLGKHEYHESIDEMKHADKLIKRILFLEGLPNLQELGKLLIGEHTKEMLECDLKLEQAGLPDLKAAIAYCESVGDYASRELLEDILESEEDHIDWLETQLDLIDKIGLENYLQSQMDE
Bacterioferritin	Mycobacterium tuberculosis H37Rv	P9WPQ9	3QB9	MGMQGDPDVLRLLNEQLTSELTAINQYFLHSKMQDNWGFTELAAHTRAESFDEMRHAEEITDRILLLDGLPNYQRIGSLRIGQTLREQFEADLAIEYDVLNRLKPGIVMCREKQDTTSAVLLEKIVADEEEHIDYLETQLELMDKLGEELYSAQCVSRPPTKLAAALEHHHHHH
Bacterioferritin	Brucella abortus 2308	Q2YKI4	3FVB	MKGEPKVIERLNEALFLELGAVNQYWLHYRLLNDWGYTRLAKKEREESIEEMHHADKLIDRIIFLEGFPNLQTVSPLRIGQNVKEVLEADLKGEYDARASYKESREICDKLGDYVSKQLFDELLADEEGHIDFLETQLDLLAKIGGERYGQLNAAPADEAE
Bacterioferritin	Cereibacter sphaeroides 2.4.1	Q3J696	3GVY	MQGDAKVIEYLNAALRSELTAVSQYWLHYRLQEDWGFGSIAHKSRKESIEEMHHADKLIQRIIFLGGHPNLQRLNPLRIGQTLRETLDADLAAEHDARTLYIEARDHCEKVRDYPSKMLFEELIADEEGHIDYLETQIDLMGSIGEQNYGMLNAKPADEAE
Bacterioferritin	Rhodobacter capsulatus	Q59738	1JGC	MKGDAKVIEFLNAALRSELTAISQYWVHFRLQEDWGLAKMAKKSREESIEEMGHADKIIARILFLEGHPNLQKLDPLRIGEGPRETLECDLAGEHDALKLYREARDYCAEVGDIVSKNIFESLITDEEGHVDFLETQISLYDRLGPQGFALLNAAPMDAAE
Bacterioferritin	Desulfovibrio desulfuricans	Q93PP9	1NFV	MAGNREDRKAKVIEVLNKARAMELHAIHQYMNQHYSLDDMDYGELAANMKLIAIDEMRHAENFAERIKELGGEPTTQKEGKVVTGQAVPVIYESDADQEDATIEAYSQFLKVCKEQGDIVTARLFERIIEEEQAHLTYYENIGSHIKNLGDTYLAKIAGTPSSTGTASKGFVTATPAAE
Bacterioferritin	Streptomyces coelicolor	Q9S2N0	7Y6P	MQGDPEVIEFLNEQLTAELTAINQYFLHAKLQDHKGWTKLAKYTRAESFDEMRHAEVLTDRILLLDGLPNYQRLFHVRVGQSVTEMFQADREVELEAIDRLRRGIEVMRAKHDITSANVFEAILADEEHHIDYLETQLDLIEKLGESLYLSTVIEQTQ
Bacterioferritin	Azotobacter vinelandii	P22759	2FKZ	MKGDKIVIQHLNKILGNELIAINQYFLHARMYEDWGLEKLGKHEYHESIDEMKHADKLIKRILFLEGLPNLQELGKLLIGEHTKEMLECDLKLEQAGLPDLKAAIAYCESVGDYASRELLEDILESEEDHIDWLETQLDLIDKIGLENYLQSQMD
Bacterioferritin	Pseudomonas aeruginosa PAO1	Q9HY79	5D8O	MKGDKKVIQHLNKILGNELIAINQYFLHSRMWNDWGLKRLGAHEYHESIDEMKHADKLIERILFLEGLPNLQDLGKLLIGENTQEMLQCDLNLELKATKDLREAIVHCEQVHDYVSRDLLKDILESEEEHIDYLETQLGLIQKVGLENYLQSHMHEDD
Bacterioferritin	Escherichia coli	P0ABD3	1BCF	MKGDTKVINYLNKLLGNELVAINQYFLHARMFKNWGLKRLNDVEYHESIDEMKHADRYIERILFLEGLPNLQDLGKLNIGEDVEEMLRSDLALELDGAKNLREAIGYADSVHDYVSRDMMIEILRDEEGHIDWLETELDLIQKMGLQNYLQAQIREEG
Bacterioferritin	Mycobacterium tuberculosis H37Rv	P9WPQ9	2WTL	MQGDPDVLRLLNEQLTSELTAINQYFLHSKMQDNWGFTELAAHTRAESFDEMRHAEEITDRILLLDGLPNYQRIGSLRIGQTLREQFEADLAIEYDVLNRLKPGIVMCREKQDTTSAVLLEKIVADEEEHIDYLETQLELMDKLGEELYSAQCVSRPPT
Bacterioferritin	Acinetobacter baumannii ATCC 17978	T2HRY3	9BTS	MKGNRDVINQLNQVLYHHLTAINQYFLHSRMFNDWGIEQLGSAEYKESIRQMKHADKIIERILFLEGLPNLQHLGKLYIGQHTEEVLQCDIRKVKENIEAIQKAVALAETEQDYVTRDLVQEILEKEEEYWDWLDTQIDLIGSVGIENYIQSRM
Bacterioferritin	Phycisphaerae bacterium	A0A971ZXC7		MSKKVIDLLNRARGQELMAIIQYMAQHYQLEDQDFGKLGSKVKAVAIEEMKHAEMLAERIRFLGGTPTAKPDGEVAKDQDIPAMYKTDVDLEKEAVRMYNESAIVCGEEGDHVSKKLFEELLADEEKHLDYFDNVQGHIEMMGNAFLANQTGD
Bacterioferritin	Deltaproteobacteria bacterium SM23_61	A0A0S8HYC1		MSKKVIDLLNAARSRELSAITQYMAHHYELEDQDFGKLAKKMKEIGIQEMKHAEALAERILFLKGEATTKPDAIAKKGQSIAEMLKTDLALESAAIKMYNDAAVVCAQEKDQISKQLFEKLLGEEEAHFNDFESIKEHLDKMGNAYLATLAG
Bacterioferritin	Candidatus Schekmanbacteria bacterium RIFCSPLOWO2_12_FULL_38_15	A0A1F7SFM9		MKGSDKVIDVLNDVLAAEILAIVQYETHHAYAEEALALKGLGEMFHEESLNEMDHMEDLAERVLFLEGTPETKLKGKPVPGGEARAMVVADIELEYDAIKRLNDGIKICVAEGDNGSRALLEEILKDEEEHADKFEDVRDLIDSLGKHYLATLVDKKSK
Bacterioferritin	Pyrococcus furiosus	A0A5C0XRE5		MNIEEEIVKKLENLSIKEILGYAIASEEDAEKFYSELATKLGGLLKEFFTQLSTAERGHKEILLRIYKSKFGDENYPVPEGIPFAETTIKVETVRNLIEAMKIALTNEKTAERVYKYLAEKMPEHREIFKFLATQERSHYESLRAHKEFLEDTVESKPEYIEAPPTYISSQLEIPFGPEYRGAR
